# Resilience of small intestinal beneficial bacteria to the toxicity of soybean oil fatty acids

**DOI:** 10.1101/164715

**Authors:** Sara C. Di Rienzi, Juliet Jacobson, Elizabeth A. Kennedy, M. Elizabeth Bell, Qiaojuan Shi, Jillian L. Waters, Peter Lawrence, J. Thomas Brenna, Robert A. Britton, Jens Walter, Ruth E. Ley

## Abstract

Over the past century, soybean oil (SBO) consumption in the United States increased dramatically. The main SBO fatty acid, linoleic acid (18:2), inhibits *in vitro* the growth of lactobacilli, beneficial members of the small intestinal microbiota. Human-associated lactobacilli have declined in prevalence in Western microbiomes, but how dietary changes may have impacted their ecology is unclear. Here, we compared the *in vitro* and *in vivo* effects of 18:2 on *Lactobacillus reuteri* and *L. johnsonii*. Directed evolution *in vitro* in both species led to strong 18:2 resistance with mutations in genes for lipid biosynthesis, acid stress, and the cell membrane or wall. Small-intestinal *Lactobacillus* populations in mice were unaffected by chronic and acute 18:2 exposure, yet harbored both 18:2- sensitive and resistant strains. This work shows that extant small intestinal lactobacilli are protected from toxic dietary components via the gut environment as well as their own capacity to evolve resistance.
