## Supplementary Materials for "Resilience of small intestinal beneficial bacteria to the toxicity of soybean oil fatty acids"

### Sheet: Sheet1
Species	Source	Strain	Country	Clade	Human site
L. reuteri	chicken	jcm1081	Asia	6	NA
L. reuteri	chicken	lb54	Asia	6	NA
L. reuteri	chicken	1366	Europe	6	NA
L. reuteri	chicken	lk150	Europe	6	NA
L. reuteri	chicken	CSF8	North America	6	NA
L. reuteri	chicken	hwh3	North America	6	NA
L. reuteri	human	m27u15	Africa	6	breast
L. reuteri	human	cf46g	Europe	2	fecal
L. reuteri	human	cf483a1	Europe	6	fecal
L. reuteri	human	dsm 20016	Europe	2	fecal
L. reuteri	human	mm2-3	Europe	ND	breast
L. reuteri	human	mm344a	Europe	6	breast
L. reuteri	human	sr11	Europe	2	stomach
L. reuteri	human	MM4	North America	2	breast
L. reuteri	human	SD2112	South America	6	fecal
L. reuteri	mouse	105n	Europe	ND	NA
L. reuteri	mouse	107J	Europe	ND	NA
L. reuteri	mouse	111V	Europe	ND	NA
L. reuteri	mouse	6799jm1	North America	1	NA
L. reuteri	mouse	lpuph1	North America	1	NA
L. reuteri	mouse	mlc3	North America	3	NA
L. reuteri	pig	3c6	Australasia	5	NA
L. reuteri	pig	I5007	China	ND	NA
L. reuteri	pig	ATCC 53608	Europe	4	NA
L. reuteri	pig	jw2015	North America	4	NA
L. reuteri	pig	lp16767	North America	4	NA
L. reuteri	pig	lpa1	North America	4	NA
L. reuteri	rat	100-23	Australasia	3	NA
L. reuteri	rat	N2D	Europe	3	NA
L. reuteri	rat	R2LC	Europe	3	NA
L. reuteri	rat	2010	North America	2	NA
L. reuteri	rat	cr	North America	1	NA
L. reuteri	rat	FUA3041	North America	ND	NA
L. reuteri	rat	FUA3043	North America	1	NA
L. reuteri	rat	FUA3048	North America	1	NA
L. reuteri	sourdough	LTH2584	Europe	3	NA
L. reuteri	sourdough	LTH5448	Europe	1	NA
L. reuteri	sourdough	TMW1.112	Europe	3	NA
L. reuteri	sourdough	TMW1.656	Europe	3	NA
L. reuteri	turkey	t2	North America	6	NA
