## Supplementary Materials for "Resilience of small intestinal beneficial bacteria to the toxicity of soybean oil fatty acids"

### Sheet: SequencingCoverage
name	type	estimated genome size	read length	percent of the MiSeq run for pooling	TruSeq barcode	barcode	sequences obtained 060116	sequences obtained 062016	sequences obtained 012717	total sequences	coverage obtained
LJ0	clone	2000000	300	0.00952381	1	ATCACG	90256	599012	NA	689268	103.39
LJ2	population	2000000	300	0.0952381	4	TGACCA	474320	2834350	NA	3308670	496.3
LJ3	population	2000000	300	0.0952381	5	ACAGTG	400685	2819978	NA	3220663	483.099
LJ4	population	2000000	300	0.0952381	6	GCCAAT	468342	2968505	NA	3436847	515.527
LJ41072	clone	2000000	300	0.00952381	11	GGCTAC	54168	399830	NA	453998	68.0997
LJ5	population	2000000	300	0.0952381	15	ATGTCA	709786	4424607	NA	5134393	770.159
LR0	clone	2000000	300	0.5	18	GTCCGCA	NA	NA	5670885	5670885	850.633
LR1	population	2000000	300	0.0952381	7	CAGATC	461332	2811672	NA	3273004	490.951
LR2	population	2000000	300	0.0952381	8	ACTTGA	690840	3766937	NA	4457777	668.667
LR2-1	clone	2000000	300	0.00952381	14	AGTTCC	59319	385643	NA	444962	66.7443
LR3	population	2000000	300	0.0952381	12	CTTGTA	458440	2792938	NA	3251378	487.707
LR4	population	2000000	300	0.0952381	9	GATCAG	634436	4191063	NA	4825499	723.825
LRHF	clone	2000000	300	0.00952381	10	TAGCTT	79015	490189	NA	569204	85.3806
LR5	population	2000000	300	0.0952381	13	AGTCAA	480526	2821667	NA	3302193	495.329

### Sheet: AncestorGenomes
	LJ0	LR0
Sequence size	1898746	2148758
Number of contigs	50	76
GC content (%)	34.4	38.4
Shortest contig size	137	191
Median sequence size	22602	17730
Mean sequence size	37974.9	28273.1
Longest contig size	235490	175039
N50 value	88768	51414
L50 value	7	13
